# Gut expressed vitellogenin is hijacked by a virus to facilitate its spread

**DOI:** 10.1101/2020.04.29.068825

**Authors:** Ya-Zhou He, Yu-Meng Wang, Tian-Yan Yin, Shu-Sheng Liu, Xiao-Wei Wang

## Abstract

Insect vitellogenin (Vg) has been considered to be synthesized in the female fat body, secreted into hemolymph, and taken up by developing oocytes to serve as nutrition for embryo development. However, the expression and function of Vg in other tissues are largely unknown. Here, we show that Vg is expressed in the whitefly midgut epithelial cells and secreted into gut lumen where it binds to the microvillar membrane. Furthermore, we find that the midgut expressed Vg is hijacked by *Tomato yellow leaf curl virus* to facilitate the movement of virus crossing the midgut wall. Silencing of Vg or immune-blocking the interaction between viral coat protein and midgut Vg inhibited virus movement across the midgut wall and decreased virus transmission. Our findings show possession of functional Vg in the midgut of an insect, and reveal a novel mechanism involved in the movement of virus crossing the midgut barrier of vector insect.
