## Supplemental Data 1 for "Gut expressed vitellogenin is hijacked by a virus to facilitate its spread"

### Sheet: Sheet1
Data S1: Whitefly midgut proteins that specifically co-immunoprecipitated with anti-TYLCV CP antibody as identified by UPLC-MS/MS
Accession	Functional annotation*	Score	Coverage	Proteins	Unique Peptides	Peptides	PSMs	# AAs	MW [kDa]	calc. pI
Bta04300	Guanylate cyclase	18.2945	1.57	1	1	1	7	1337	151.169	6.88818
	A2	Sequence	# PSMs	# Proteins	# Protein Groups	Protein Group Accessions	Modifications	ΔCn	XCorr	Charge	MH+ [Da]	ΔM [ppm]	RT [min]	# Missed Cleavages
	High	HSSGMEYLVSVRTAALNEEKK	6	1	1	Bta04300		0	3.12977	2	2349.19	3.21908	85.1065	2
	High	HSSGMEYLVSVRTAALnEEKK	1	1	1	Bta04300	N17(Deamidated)	0	2.85986	2	2350.17	0.981205	97.3932	2
Bta11556	Contactin-associated protein 1, putative	16.9905	1.58	1	1	1	9	1267	141.899	5.56689
	A2	Sequence	# PSMs	# Proteins	# Protein Groups	Protein Group Accessions	Modifications	ΔCn	XCorr	Charge	MH+ [Da]	ΔM [ppm]	RT [min]	# Missed Cleavages
	High	WHDVIFSISENNmVLnInKR	3	1	1	Bta11556	M13(Oxidation); N16(Deamidated); N18(Deamidated)	0	2.65702	2	2447.22	7.16732	99.1205	1
	High	WHDVIFSISENNmVLNInKR	6	1	1	Bta11556	M13(Oxidation); N18(Deamidated)	0	2.23327	2	2446.24	7.62226	86.7478	1
Bta14679	Leucine rich repeat protein	13.7684	1.97	1	1	1	6	1015	114.286	7.40088
	A2	Sequence	# PSMs	# Proteins	# Protein Groups	Protein Group Accessions	Modifications	ΔCn	XCorr	Charge	MH+ [Da]	ΔM [ppm]	RT [min]	# Missed Cleavages
	High	TnSLFEDLLSLENIHLSHNK	6	1	1	Bta14679	N2(Deamidated)	0	2.92584	3	2325.19	7.12095	88.9687	0
Bta01340	Unknown protein	13.225	4.45	1	2	2	8	786	89.0638	8.92432
	A2	Sequence	# PSMs	# Proteins	# Protein Groups	Protein Group Accessions	Modifications	ΔCn	XCorr	Charge	MH+ [Da]	ΔM [ppm]	RT [min]	# Missed Cleavages
	High	SSRDEVTINGSTTQDNK	3	1	1	Bta01340		0	2.20093	2	1851.86	-5.33598	87.4862	1
	High	SSRDEVTINGSTTQDnK	3	1	1	Bta01340	N16(Deamidated)	0	2.16533	2	1852.87	7.70765	87.8937	1
	High	TLnVTSSGnSTLDKITnR	2	1	1	Bta01340	N3(Deamidated); N9(Deamidated); N17(Deamidated)	0	2.08725	2	1923.94	-4.64219	104.348	1
Bta05870	Myosin heavy chain	12.1894	0.77	1	1	1	7	2872	324.247	6.41748
	A2	Sequence	# PSMs	# Proteins	# Protein Groups	Protein Group Accessions	Modifications	ΔCn	XCorr	Charge	MH+ [Da]	ΔM [ppm]	RT [min]	# Missed Cleavages
	High	DEAEGIQKqLSEATTAAAELKK	6	1	1	Bta05870	Q9(Deamidated)	0	2.38779	2	2332.18	-3.10252	86.0164	2
	High	DEAEGIqKqLSEATTAAAELKK	1	1	1	Bta05870	Q7(Deamidated); Q9(Deamidated)	0	2.31016	2	2333.18	3.22635	86.2173	2
Bta08528	Unknown protein	10.975	6.48	1	1	1	5	324	36.546	5.12256
	A2	Sequence	# PSMs	# Proteins	# Protein Groups	Protein Group Accessions	Modifications	ΔCn	XCorr	Charge	MH+ [Da]	ΔM [ppm]	RT [min]	# Missed Cleavages
	High	TqAEEAEDLLKQFSAEAQLVK	2	1	1	Bta08528	Q2(Deamidated)	0.2049	2.28833	2	2349.19	1.89161	97.4783	1
	High	TQAEEAEDLLKQFSAEAQLVK	3	1	1	Bta08528		0	2.20439	2	2348.19	-1.89941	85.0827	1
Bta12460	Ataxin 3 variant ref	10.5159	6.19	1	1	1	4	323	36.2257	4.75439
	A2	Sequence	# PSMs	# Proteins	# Protein Groups	Protein Group Accessions	Modifications	ΔCn	XCorr	Charge	MH+ [Da]	ΔM [ppm]	RT [min]	# Missed Cleavages
	High	KPVPVIqISDIEDEEDLDLK	4	1	1	Bta12460	Q7(Deamidated)	0	2.61112	3	2296.18	-2.19668	93.3784	0
Bta01699	Brain-enriched guanylate kinase-associated protein	9.67374	4.13	1	1	1	5	509	56.9291	7.21045
	A2	Sequence	# PSMs	# Proteins	# Protein Groups	Protein Group Accessions	Modifications	ΔCn	XCorr	Charge	MH+ [Da]	ΔM [ppm]	RT [min]	# Missed Cleavages
	High	IVDKcETEKNALSTEIAnLTR	3	1	1	Bta01699	C5(Carbamidomethyl); N18(Deamidated)	0	2.64381	3	2406.21	-4.39554	91.0564	2
	High	IVDKcETEKnALSTEIAnLTR	2	1	1	Bta01699	C5(Carbamidomethyl); N10(Deamidated); N18(Deamidated)	0	2.33458	2	2407.21	2.63226	96.7157	2
Bta15250	Rho GTPase-activating protein	9.4562	1.41	1	1	1	3	1563	172.321	9.29053
	A2	Sequence	# PSMs	# Proteins	# Protein Groups	Protein Group Accessions	Modifications	ΔCn	XCorr	Charge	MH+ [Da]	ΔM [ppm]	RT [min]	# Missed Cleavages
	High	EAGTQTEPISSSLqAYIEDELR	2	1	1	Bta15250	Q14(Deamidated)	0	3.27848	3	2438.17	5.68223	99.703	0
	High	EAGTqTEPISSSLqAYIEDELR	1	1	1	Bta15250	Q5(Deamidated); Q14(Deamidated)	0	2.92244	3	2439.15	5.67698	102.345	0
Bta05023	Cytochrome b561, putative	8.8719	2.22	1	1	1	4	900	100.571	8.67529
	A2	Sequence	# PSMs	# Proteins	# Protein Groups	Protein Group Accessions	Modifications	ΔCn	XCorr	Charge	MH+ [Da]	ΔM [ppm]	RT [min]	# Missed Cleavages
	High	SYAVSTSPMHANHLSSNIQR	4	1	1	Bta05023		0	2.30332	2	2200.07	8.32396	108.832	0
Bta09810	Scavenger receptor class B member-like protein-1	8.37871	3.15	1	1	1	3	604	67.9713	8.90967
	A2	Sequence	# PSMs	# Proteins	# Protein Groups	Protein Group Accessions	Modifications	ΔCn	XCorr	Charge	MH+ [Da]	ΔM [ppm]	RT [min]	# Missed Cleavages
	High	LNEVGPFVYREDmEKVNIK	3	1	1	Bta09810	M13(Oxidation)	0	2.62003	3	2296.18	6.15528	93.4205	2
Bta02457	Microtubule-associated protein 1A, putative	8.35834	0.74	1	2	2	4	4587	495.436	5.13525
	A2	Sequence	# PSMs	# Proteins	# Protein Groups	Protein Group Accessions	Modifications	ΔCn	XCorr	Charge	MH+ [Da]	ΔM [ppm]	RT [min]	# Missed Cleavages
	High	VTESVTGLnISSGGETGK	1	1	1	Bta02457	N9(Deamidated)	0	2.2349	2	1736.87	7.00441	61.9131	0
	High	EIFDALLEAKqSWEDK	3	1	1	Bta02457	Q11(Deamidated)	0	2.0333	2	1922.94	-1.27861	105.315	1
Bta13552	Metal-response element-binding transcription factor 2	8.34411	2.97	1	1	1	3	674	75.5748	9.29053
	A2	Sequence	# PSMs	# Proteins	# Protein Groups	Protein Group Accessions	Modifications	ΔCn	XCorr	Charge	MH+ [Da]	ΔM [ppm]	RT [min]	# Missed Cleavages
	High	FLLSnWSSLqLPPKMFSSSR	2	1	1	Bta13552	N5(Deamidated); Q10(Deamidated)	0	2.95689	3	2327.18	4.02741	90.2753	1
	High	FLLSNWSSLQLPPKMFSSSR	1	1	1	Bta13552		0.0839	2.50633	3	2325.18	-9.82271	90.5498	1
Bta03106	Mushroom body defect, isoform J	8.30821	1.17	1	1	1	4	1621	188.245	5.61768
	A2	Sequence	# PSMs	# Proteins	# Protein Groups	Protein Group Accessions	Modifications	ΔCn	XCorr	Charge	MH+ [Da]	ΔM [ppm]	RT [min]	# Missed Cleavages
	High	QNEVLAIQLDLANERcVNK	1	1	1	Bta03106	C16(Carbamidomethyl)	0	2.78182	3	2227.14	-6.48908	96.7596	1
	High	QNEVLAIQLDLANERcVnK	3	1	1	Bta03106	C16(Carbamidomethyl); N18(Deamidated)	0	2.56975	3	2228.13	-0.90125	97.8703	1
Bta07851	Vitellogenin	8.21019	2.23	1	2	2	3	2207	247.642	8.80502
	A2	Sequence	# PSMs	# Proteins	# Protein Groups	Protein Group Accessions	Modifications	ΔCn	XCorr	Charge	MH+ [Da]	ΔM [ppm]	RT [min]	# Missed Cleavages
	High	NNGHNGNNGHNGHNGHNGNNGQN	2	1	1	Bta07851		0	2.87842	3	2400.05	-0.424274	104.882	1
	High	FYTTVYARqnSnGQK	1	1	1	Bta07851	Q9(Deamidated); N10(Deamidated); N12(Deamidated)	0	2.14	2	1779.81	-5.03619	86.4909	1
Bta13222	Microspherule protein 1	7.88272	5.04	2	1	1	3	377	42.4681	9.30518
	A2	Sequence	# PSMs	# Proteins	# Protein Groups	Protein Group Accessions	Modifications	ΔCn	XCorr	Charge	MH+ [Da]	ΔM [ppm]	RT [min]	# Missed Cleavages
	High	FLFLInEELmNVVREEASK	1	2	1	Bta13222	N6(Deamidated); M10(Oxidation)	0	2.86881	3	2298.18	6.56114	93.6886	1
	High	FLFLINEELmNVVREEASK	2	2	1	Bta13222	M10(Oxidation)	0.0669	2.51121	3	2297.19	2.02374	93.8168	1
Bta15381	Eukaryotic translation initiation factor 4E type 2	7.85399	7.6	1	1	1	3	263	30.2825	9.17334
	A2	Sequence	# PSMs	# Proteins	# Protein Groups	Protein Group Accessions	Modifications	ΔCn	XCorr	Charge	MH+ [Da]	ΔM [ppm]	RT [min]	# Missed Cleavages
	High	VLnLPPnTILEYKTHnDSLK	1	1	1	Bta15381	N3(Deamidated); N7(Deamidated); N16(Deamidated)	0	2.80178	3	2312.21	2.49093	95.8402	1
	High	VLnLPPnTILEYKTHNDSLK	2	1	1	Bta15381	N3(Deamidated); N7(Deamidated)	0	2.51468	3	2311.2	-7.32879	95.5077	1
Bta03566	Alpha-tocopherol transfer protein-like	7.84055	6.53	1	1	1	3	291	33.8402	6.88818
	A2	Sequence	# PSMs	# Proteins	# Protein Groups	Protein Group Accessions	Modifications	ΔCn	XCorr	Charge	MH+ [Da]	ΔM [ppm]	RT [min]	# Missed Cleavages
	High	RVFmNYDmIVHDPSnRLTR	3	1	1	Bta03566	M4(Oxidation); M8(Oxidation); N15(Deamidated)	0	2.72284	3	2397.14	0.372211	120.235	2
Bta12226	Protein ELYS	7.68222	3.65	1	1	1	3	520	59.6481	6.29053
	A2	Sequence	# PSMs	# Proteins	# Protein Groups	Protein Group Accessions	Modifications	ΔCn	XCorr	Charge	MH+ [Da]	ΔM [ppm]	RT [min]	# Missed Cleavages
	High	TnHmVLFDLnqWYKAQFPK	3	1	1	Bta12226	N2(Deamidated); M4(Oxidation); N10(Deamidated); Q11(Deamidated)	0	2.5955	3	2399.15	6.86686	120.071	1
Bta11327	T-lymphoma invasion and metastasis-inducing protein 2	7.59785	1.85	1	1	1	3	1134	127.271	8.14795
	A2	Sequence	# PSMs	# Proteins	# Protein Groups	Protein Group Accessions	Modifications	ΔCn	XCorr	Charge	MH+ [Da]	ΔM [ppm]	RT [min]	# Missed Cleavages
	High	VLHPNqGNqALqEFLAARNPK	2	1	1	Bta11327	Q6(Deamidated); Q9(Deamidated); Q12(Deamidated)	0	2.57346	3	2348.2	0.70039	113.459	1
	High	VLHPNqGNqALQEFLAARNPK	1	1	1	Bta11327	Q6(Deamidated); Q9(Deamidated)	0	2.50038	3	2347.2	-6.94124	108.695	1
Bta01023	Peptidyl-prolyl cis-trans isomerase	6.75662	4.77	1	1	1	3	461	50.7734	4.61475
	A2	Sequence	# PSMs	# Proteins	# Protein Groups	Protein Group Accessions	Modifications	ΔCn	XCorr	Charge	MH+ [Da]	ΔM [ppm]	RT [min]	# Missed Cleavages
	High	GSPPVIPSnAALVFDVELRSVn	3	1	1	Bta01023	N9(Deamidated); N22(Deamidated)	0	2.23276	2	2283.17	-5.99166	91.9252	1
Bta05296	Stackhouse genomic scaffold, scaffold_529	6.69204	9.28	1	1	1	3	194	22.4395	6.93213
	A2	Sequence	# PSMs	# Proteins	# Protein Groups	Protein Group Accessions	Modifications	ΔCn	XCorr	Charge	MH+ [Da]	ΔM [ppm]	RT [min]	# Missed Cleavages
	High	QMFDSLKIIYERDNNqQK	1	1	1	Bta05296	Q16(Deamidated)	0	2.53374	3	2271.12	5.3836	95.6953	2
	High	QMFDSLKIIYERDNNQQK	2	1	1	Bta05296		0	2.08878	2	2270.12	-0.170399	88.2401	2
Bta03172	Protein takeout	6.62466	7.14	1	1	1	3	280	31.0082	9.1001
	A2	Sequence	# PSMs	# Proteins	# Protein Groups	Protein Group Accessions	Modifications	ΔCn	XCorr	Charge	MH+ [Da]	ΔM [ppm]	RT [min]	# Missed Cleavages
	High	LTFGAESMKIRLENLFNGDK	3	1	1	Bta03172		0	2.45319	2	2283.17	-6.02225	90.6326	2
Bta12463	Gag-pol polyprotein	6.47569	1.35	1	1	1	4	1331	148.788	7.92822
	A2	Sequence	# PSMs	# Proteins	# Protein Groups	Protein Group Accessions	Modifications	ΔCn	XCorr	Charge	MH+ [Da]	ΔM [ppm]	RT [min]	# Missed Cleavages
	High	YQSLIMNQNREQTFqLRK	4	1	1	Bta12463	Q15(Deamidated)	0	3.42029	3	2298.19	9.10131	95.2342	2
Bta07235	Endonuclease III-like protein 1	6.44879	5.38	1	1	1	3	372	41.7103	8.68994
	A2	Sequence	# PSMs	# Proteins	# Protein Groups	Protein Group Accessions	Modifications	ΔCn	XCorr	Charge	MH+ [Da]	ΔM [ppm]	RT [min]	# Missed Cleavages
	High	SSASAGASGESHEAPVAPPK	3	1	1	Bta07235		0	2.19437	2	1836.86	-4.10896	75.9167	0
Bta10917	Unknown protein	6.42618	12.82	3	1	1	3	117	12.6001	10.7993
	A2	Sequence	# PSMs	# Proteins	# Protein Groups	Protein Group Accessions	Modifications	ΔCn	XCorr	Charge	MH+ [Da]	ΔM [ppm]	RT [min]	# Missed Cleavages
	High	mGDSPAIVSEGKKLR	3	3	1	Bta10917	M1(Oxidation)	0	2.29828	2	1603.84	-6.6845	125.175	2
Bta06409	Protein fantom	6.39108	1.97	1	1	1	3	814	91.2287	6.12549
	A2	Sequence	# PSMs	# Proteins	# Protein Groups	Protein Group Accessions	Modifications	ΔCn	XCorr	Charge	MH+ [Da]	ΔM [ppm]	RT [min]	# Missed Cleavages
	High	RYQMLqqNSTNKEqVK	3	1	1	Bta06409	Q6(Deamidated); Q7(Deamidated); Q14(Deamidated)	0	2.18962	2	1997.97	6.60604	99.2056	2
Bta10689	Poly [ADP-ribose] polymerase	6.3055	3.39	1	1	2	3	1002	113.605	8.85107
	A2	Sequence	# PSMs	# Proteins	# Protein Groups	Protein Group Accessions	Modifications	ΔCn	XCorr	Charge	MH+ [Da]	ΔM [ppm]	RT [min]	# Missed Cleavages
	High	IDMLDSLMEIELAYNmLK	2	1	1	Bta10689	M16(Oxidation)	0	2.13818	2	2158.07	8.59644	83.7697	0
	High	ATcIGcqTqIAKDEVR	1	1	1	Bta10689	C3(Carbamidomethyl); C6(Carbamidomethyl); Q7(Deamidated); Q9(Deamidated)	0.1423	2.04756	2	1851.86	2.23053	87.5319	1
Bta08448	Nucleolar protein	6.22613	3.4	1	1	1	3	559	62.3226	9.23193
	A2	Sequence	# PSMs	# Proteins	# Protein Groups	Protein Group Accessions	Modifications	ΔCn	XCorr	Charge	MH+ [Da]	ΔM [ppm]	RT [min]	# Missed Cleavages
	High	mSNIAPnLSTLIGEqVGAR	2	1	1	Bta08448	M1(Oxidation); N7(Deamidated); Q15(Deamidated)	0	2.11555	2	1989	3.6506	66.5086	0
	High	mSNIAPNLSTLIGEqVGAR	1	1	1	Bta08448	M1(Oxidation); Q15(Deamidated)	0	2.06794	2	1988	-6.59833	66.422	0
Bta15700	Failed axon connections protein, putative	5.50933	5.17	1	1	1	2	406	46.2575	6.31592
	A2	Sequence	# PSMs	# Proteins	# Protein Groups	Protein Group Accessions	Modifications	ΔCn	XCorr	Charge	MH+ [Da]	ΔM [ppm]	RT [min]	# Missed Cleavages
	High	AqGIGVHTPEEIIDFGKNDLK	2	1	1	Bta15700	Q2(Deamidated)	0	2.86551	3	2282.17	2.19246	92.7491	1
Bta01982	Chitin binding Peritrophin-A	5.35982	1.39	1	1	1	2	1443	151.634	4.90674
	A2	Sequence	# PSMs	# Proteins	# Protein Groups	Protein Group Accessions	Modifications	ΔCn	XCorr	Charge	MH+ [Da]	ΔM [ppm]	RT [min]	# Missed Cleavages
	High	ATQTYKPAQAYKPqAYKPAK	2	1	1	Bta01982	Q14(Deamidated)	0	2.78971	3	2254.17	-5.86079	96.686	0
Bta01464	Alpha-glucosidase	5.23309	16.11	1	1	1	3	180	21.5346	5.14795
	A2	Sequence	# PSMs	# Proteins	# Protein Groups	Protein Group Accessions	Modifications	ΔCn	XCorr	Charge	MH+ [Da]	ΔM [ppm]	RT [min]	# Missed Cleavages
	High	INDTHVVEPnnWVSLFSRRESAWAWNENR	2	1	1	Bta01464	N10(Deamidated); N11(Deamidated)	0	2.7015	3	3528.68	2.13366	111.787	2
	High	InDTHVVEPnnWVSLFSRRESAWAWNENR	1	1	1	Bta01464	N2(Deamidated); N10(Deamidated); N11(Deamidated)	0	2.53159	3	3529.64	-3.05662	115.173	2
Bta00281	Spectrin alpha chain	5.20377	1.7	1	1	2	2	2416	278.831	5.22412
	A2	Sequence	# PSMs	# Proteins	# Protein Groups	Protein Group Accessions	Modifications	ΔCn	XCorr	Charge	MH+ [Da]	ΔM [ppm]	RT [min]	# Missed Cleavages
	High	KHqAVLAEIHnHESRIDAVK	1	1	1	Bta00281	Q3(Deamidated); N11(Deamidated)	0	2.6881	3	2297.19	-4.52644	93.8168	2
	High	mDEIVqLWETLVAATDKKGSK	1	1	1	Bta00281	M1(Oxidation); Q6(Deamidated)	0	2.51567	3	2379.22	3.67078	105.554	2
Bta04264	Omega-6 fatty acid desaturase	5.16999	5.76	1	1	1	2	382	43.8955	7.94287
	A2	Sequence	# PSMs	# Proteins	# Protein Groups	Protein Group Accessions	Modifications	ΔCn	XCorr	Charge	MH+ [Da]	ΔM [ppm]	RT [min]	# Missed Cleavages
	High	FSHGRHHANMGSIGREEALATK	2	1	1	Bta04264		0	2.6519	3	2406.2	8.16822	90.6682	2
Bta09075	IQ and ubiquitin-like domain-containing protein	5.15884	2.07	1	1	1	3	918	106.935	8.14795
	A2	Sequence	# PSMs	# Proteins	# Protein Groups	Protein Group Accessions	Modifications	ΔCn	XCorr	Charge	MH+ [Da]	ΔM [ppm]	RT [min]	# Missed Cleavages
	High	nDSVTVKFIIESTQQIFTR	3	1	1	Bta09075	N1(Deamidated)	0	2.9934	3	2227.14	-7.18943	92.6678	1
Bta11896	Laccase 2	5.08278	2.55	1	1	1	2	745	82.4793	6.78564
	A2	Sequence	# PSMs	# Proteins	# Protein Groups	Protein Group Accessions	Modifications	ΔCn	XCorr	Charge	MH+ [Da]	ΔM [ppm]	RT [min]	# Missed Cleavages
	High	YDFVInAEQPVGAYWIQVR	1	1	1	Bta11896	N6(Deamidated)	0	2.54866	3	2269.14	4.73495	88.4992	0
	High	YDFVINAEQPVGAYWIQVR	1	1	1	Bta11896		0	2.53412	3	2268.14	-2.84835	93.095	0
Bta05031	DnaJ-like protein subfamily C member 17	4.95116	5.4	1	1	1	2	389	43.7373	8.77783
	A2	Sequence	# PSMs	# Proteins	# Protein Groups	Protein Group Accessions	Modifications	ΔCn	XCorr	Charge	MH+ [Da]	ΔM [ppm]	RT [min]	# Missed Cleavages
	High	GSALLEFAKSSSAIKAEQFEK	2	1	1	Bta05031		0	2.6159	2	2241.17	-4.21908	94.8931	2
Bta01538	Protein polybromo-1	4.71713	0.78	1	1	1	3	1675	191.758	6.40479
	A2	Sequence	# PSMs	# Proteins	# Protein Groups	Protein Group Accessions	Modifications	ΔCn	XCorr	Charge	MH+ [Da]	ΔM [ppm]	RT [min]	# Missed Cleavages
	High	DALmLqRVTLQTK	3	1	1	Bta01538	M4(Oxidation); Q6(Deamidated)	0	2.04523	2	1533.83	0.975693	53.1535	1
Bta02760	Triple functional domain protein	4.68287	3.71	1	1	1	2	485	55.4333	8.54346
	A2	Sequence	# PSMs	# Proteins	# Protein Groups	Protein Group Accessions	Modifications	ΔCn	XCorr	Charge	MH+ [Da]	ΔM [ppm]	RT [min]	# Missed Cleavages
	High	SYQLAKELQEEHNHFTIK	2	1	1	Bta02760		0	2.39684	2	2215.1	-6.37716	84.0864	1
Bta08499	Unknown protein	4.53885	2.24	1	1	1	4	758	84.9752	9.75928
	A2	Sequence	# PSMs	# Proteins	# Protein Groups	Protein Group Accessions	Modifications	ΔCn	XCorr	Charge	MH+ [Da]	ΔM [ppm]	RT [min]	# Missed Cleavages
	High	YSQSMENPLSNVGGSqK	4	1	1	Bta08499	Q16(Deamidated)	0	2.31139	2	1826.82	-2.48877	93.9882	0
Bta10009	General transcription factor 3C polypeptide 2	4.48405	0.85	1	2	2	3	3409	382.302	6.84424
	A2	Sequence	# PSMs	# Proteins	# Protein Groups	Protein Group Accessions	Modifications	ΔCn	XCorr	Charge	MH+ [Da]	ΔM [ppm]	RT [min]	# Missed Cleavages
	High	EASQTKnLASQARNQPK	2	1	1	Bta10009	N7(Deamidated)	0	2.36252	2	1871.98	9.6625	52.9735	2
	High	ANKSNGRMIPMK	1	1	1	Bta10009		0	2.12153	2	1346.69	-6.92514	41.2575	2
Bta11313	Fanconi anemia group I protein	4.44261	1.5	1	1	1	2	1337	150.393	6.66846
	A2	Sequence	# PSMs	# Proteins	# Protein Groups	Protein Group Accessions	Modifications	ΔCn	XCorr	Charge	MH+ [Da]	ΔM [ppm]	RT [min]	# Missed Cleavages
	High	MITEGnMLLILPLLcETLMK	2	1	1	Bta11313	N6(Deamidated); C15(Carbamidomethyl)	0	2.39072	2	2334.21	-1.87641	77.4233	0
Bta10888	Fat-free-like protein	4.31537	1.59	1	1	1	2	753	84.8663	6.17627
	A2	Sequence	# PSMs	# Proteins	# Protein Groups	Protein Group Accessions	Modifications	ΔCn	XCorr	Charge	MH+ [Da]	ΔM [ppm]	RT [min]	# Missed Cleavages
	High	DcNDILqKLKTK	1	1	1	Bta10888	C2(Carbamidomethyl); Q7(Deamidated)	0	2.18179	2	1476.78	7.54327	52.8439	2
	High	DcNDILQKLKTK	1	1	1	Bta10888	C2(Carbamidomethyl)	0	2.13359	2	1475.8	4.57547	47.219	2
Bta15147	Cation-transporting ATPase	4.26764	1.78	1	1	1	2	1066	119.682	6.84424
	A2	Sequence	# PSMs	# Proteins	# Protein Groups	Protein Group Accessions	Modifications	ΔCn	XCorr	Charge	MH+ [Da]	ΔM [ppm]	RT [min]	# Missed Cleavages
	High	RcQVEqDLqFLGLIILENR	2	1	1	Bta15147	C2(Carbamidomethyl); Q6(Deamidated); Q9(Deamidated)	0	2.00205	2	2346.22	2.97013	100.856	1
Bta07714	Leucine-rich repeat-containing protein 4	4.24192	1.77	1	1	1	2	736	83.9049	8.83643
	A2	Sequence	# PSMs	# Proteins	# Protein Groups	Protein Group Accessions	Modifications	ΔCn	XCorr	Charge	MH+ [Da]	ΔM [ppm]	RT [min]	# Missed Cleavages
	High	NHLmDLEmANYNK	1	1	1	Bta07714	M4(Oxidation); M8(Oxidation)	0	2.16097	2	1624.72	8.29476	62.6914	0
	High	NHLmDLEMANYNK	1	1	1	Bta07714	M4(Oxidation)	0	2.08095	2	1608.73	7.03748	49.7678	0
Bta14648	Cysteine-rich protein 2-binding protein	4.23311	2.31	1	1	1	2	649	75.5844	8.79248
	A2	Sequence	# PSMs	# Proteins	# Protein Groups	Protein Group Accessions	Modifications	ΔCn	XCorr	Charge	MH+ [Da]	ΔM [ppm]	RT [min]	# Missed Cleavages
	High	KAPELLEPPFEDGEK	2	1	1	Bta14648		0	2.06443	2	1698.84	-8.7081	77.8274	1
Bta12627	TBC1 domain family member 16	4.2021	1.65	1	1	1	2	972	109.537	5.74463
	A2	Sequence	# PSMs	# Proteins	# Protein Groups	Protein Group Accessions	Modifications	ΔCn	XCorr	Charge	MH+ [Da]	ΔM [ppm]	RT [min]	# Missed Cleavages
	High	RRYLPESnSASPATIR	2	1	1	Bta12627	N8(Deamidated)	0	2.16141	2	1818.94	-1.82902	76.3127	2
Bta09440	E3 ubiquitin-protein ligase	4.19301	0.98	1	2	2	2	4089	455.325	5.75732
	A2	Sequence	# PSMs	# Proteins	# Protein Groups	Protein Group Accessions	Modifications	ΔCn	XCorr	Charge	MH+ [Da]	ΔM [ppm]	RT [min]	# Missed Cleavages
	High	STIGSTSNGVNnEVASTR	1	1	1	Bta09440	N12(Deamidated)	0	2.10382	2	1794.83	-9.39357	90.102	0
	High	LDmIIDATGAALYHGFLPQMVR	1	1	1	Bta09440	M3(Oxidation)	0	2.08919	2	2448.22	-9.38349	99.1846	0
Bta03457	Myosin vi	4.18256	1.19	1	1	1	2	1256	143.865	8.93896
	A2	Sequence	# PSMs	# Proteins	# Protein Groups	Protein Group Accessions	Modifications	ΔCn	XCorr	Charge	MH+ [Da]	ΔM [ppm]	RT [min]	# Missed Cleavages
	High	QSPEHFTGEVHQQWK	2	1	1	Bta03457		0	2.18185	2	1837.86	0.697189	74.084	0
Bta13815	Unknown protein	4.15603	2.9	1	1	1	2	620	70.0912	8.42627
	A2	Sequence	# PSMs	# Proteins	# Protein Groups	Protein Group Accessions	Modifications	ΔCn	XCorr	Charge	MH+ [Da]	ΔM [ppm]	RT [min]	# Missed Cleavages
	High	EAIETSDIGTPEnPTRKK	2	1	1	Bta13815	N13(Deamidated)	0	2.12712	2	1986.99	-2.19398	66.5397	2
Bta14030	Bric a brac 2, isoform B	4.15254	2.77	1	1	1	2	613	67.4973	8.38232
	A2	Sequence	# PSMs	# Proteins	# Protein Groups	Protein Group Accessions	Modifications	ΔCn	XCorr	Charge	MH+ [Da]	ΔM [ppm]	RT [min]	# Missed Cleavages
	High	ELIRLAGRmFGTnAncR	2	1	1	Bta14030	M9(Oxidation); N13(Deamidated); N15(Deamidated); C16(Carbamidomethyl)	0	2.13838	2	1996.97	-0.349951	96.6835	2
Bta05976	Unknown protein	4.10651	7.41	1	1	1	2	243	27.8671	8.95361
	A2	Sequence	# PSMs	# Proteins	# Protein Groups	Protein Group Accessions	Modifications	ΔCn	XCorr	Charge	MH+ [Da]	ΔM [ppm]	RT [min]	# Missed Cleavages
	High	ADIYnDPVFEGRIGmIGK	2	1	1	Bta05976	N5(Deamidated); M15(Oxidation)	0	2.09931	2	2012	8.7145	106.285	1
Bta09452	Unknown protein	4.0988	11.29	1	1	1	2	186	20.8552	9.49561
	A2	Sequence	# PSMs	# Proteins	# Protein Groups	Protein Group Accessions	Modifications	ΔCn	XCorr	Charge	MH+ [Da]	ΔM [ppm]	RT [min]	# Missed Cleavages
	High	mVqALVPSmVEGVLAELEKEK	2	1	1	Bta09452	M1(Oxidation); Q3(Deamidated); M9(Oxidation)	0	2.07878	2	2333.2	2.94628	86.4702	1
Bta13720	Ubiquinone biosynthesis protein COQ4 homolog, mitochondrial	4.07812	5.54	1	1	1	3	271	30.4819	9.29053
	A2	Sequence	# PSMs	# Proteins	# Protein Groups	Protein Group Accessions	Modifications	ΔCn	XCorr	Charge	MH+ [Da]	ΔM [ppm]	RT [min]	# Missed Cleavages
	High	QRLAYVTQnLPWAIK	3	1	1	Bta13720	N9(Deamidated)	0	2.00702	2	1802	2.85734	104.825	1
Bta06377	Lipase	4.029	3.9	1	1	1	2	513	56.5764	9.14404
	A2	Sequence	# PSMs	# Proteins	# Protein Groups	Protein Group Accessions	Modifications	ΔCn	XCorr	Charge	MH+ [Da]	ΔM [ppm]	RT [min]	# Missed Cleavages
	High	LYRITGLDPAFPLYYFqGAR	2	1	1	Bta06377	Q17(Deamidated)	0	2.00464	2	2362.2	-7.92226	98.3127	1
Bta04724	Mitochondrial carrier protein	3.47045	22.59	1	1	1	2	239	26.2415	9.17334
	A2	Sequence	# PSMs	# Proteins	# Protein Groups	Protein Group Accessions	Modifications	ΔCn	XCorr	Charge	MH+ [Da]	ΔM [ppm]	RT [min]	# Missed Cleavages
	High	TLGFSVLAGGIGGFISSPFYmIKVqLqAKANEAIAVGHqHGHESATSALVAIFK	2	1	1	Bta04724	M21(Oxidation); Q25(Deamidated); Q27(Deamidated); Q39(Deamidated)	0	3.47045	5	5587.94	7.72764	136.217	2
Bta15792	Solute carrier family 2, facilitated glucose transporter member 8	3.40201	10.9	1	1	1	2	468	51.785	7.04932
	A2	Sequence	# PSMs	# Proteins	# Protein Groups	Protein Group Accessions	Modifications	ΔCn	XCorr	Charge	MH+ [Da]	ΔM [ppm]	RT [min]	# Missed Cleavages
	High	SSGYFTVIGNqTIILPHHAWIFYSEDSTLIIGLILVIMSIVAALLMDALGR	2	1	1	Bta15792	Q11(Deamidated)	0	3.40201	6	5573.97	-2.76607	136.824	0
Bta11754	Something about silencing protein 10	3.35988	8.87	1	1	1	2	462	52.7584	4.98291
	A2	Sequence	# PSMs	# Proteins	# Protein Groups	Protein Group Accessions	Modifications	ΔCn	XCorr	Charge	MH+ [Da]	ΔM [ppm]	RT [min]	# Missed Cleavages
	High	ANQLPSTPATqFVLSmTqLIMNYVTNISFYLLLKAqNSTIK	2	1	1	Bta11754	Q11(Deamidated); M16(Oxidation); Q18(Deamidated); Q36(Deamidated)	0	3.35988	5	4621.38	-0.965403	132.594	1
Bta08723	U2 small nuclear ribonucleoprotein A	3.30488	17.03	1	1	1	3	276	31.5402	5.03369
	A2	Sequence	# PSMs	# Proteins	# Protein Groups	Protein Group Accessions	Modifications	ΔCn	XCorr	Charge	MH+ [Da]	ΔM [ppm]	RT [min]	# Missed Cleavages
	High	cLLLnNNRIVRIANGLEEFIPNLESLILTGNLIDELcDLDPLSTLPK	3	1	1	Bta08723	C1(Carbamidomethyl); N5(Deamidated); C37(Carbamidomethyl)	0	3.30488	5	5346.82	-3.36941	139.601	2
Bta15565	Partitioning defective protein 6	3.2503	18.36	1	1	1	2	256	28.299	8.52881
	A2	Sequence	# PSMs	# Proteins	# Protein Groups	Protein Group Accessions	Modifications	ΔCn	XCorr	Charge	MH+ [Da]	ΔM [ppm]	RT [min]	# Missed Cleavages
	High	EMLETLHHLSDIPFVVSYTDPKDGDLLPLnnDDnLGIALQKAKPLLR	2	1	1	Bta15565	N30(Deamidated); N31(Deamidated); N34(Deamidated)	0	3.2503	5	5271.67	-7.97322	135.948	2
Bta10724	Leucine-rich repeat and immunoglobulin-like domain containing-NOGO receptor-interacting protein 4	3.23677	16.83	1	1	1	2	606	68.6781	6.11279
	A2	Sequence	# PSMs	# Proteins	# Protein Groups	Protein Group Accessions	Modifications	ΔCn	XCorr	Charge	MH+ [Da]	ΔM [ppm]	RT [min]	# Missed Cleavages
	High	QLAASVIQLTLTDGELVEIPSLFDFASLQFQAVPFLIAFPNLqSVSFAHNK	2	1	1	Bta10724	Q43(Deamidated)	0	3.23677	6	5575.92	-3.99011	135.509	0
Bta03146	Coiled-coil domain-containing protein	3.1332	4.3	1	1	1	2	697	82.875	8.67529
	A2	Sequence	# PSMs	# Proteins	# Protein Groups	Protein Group Accessions	Modifications	ΔCn	XCorr	Charge	MH+ [Da]	ΔM [ppm]	RT [min]	# Missed Cleavages
	High	AFqQIFEVSKVPSYLRPTITLQnIFSGAKI	2	1	1	Bta03146	Q3(Deamidated); N23(Deamidated)	0	3.1332	5	3397.82	-4.68151	114.039	2
Bta03986	Mediator of RNA polymerase II transcription subunit 7	2.99352	4.61	1	1	1	2	521	59.5585	8.74854
	A2	Sequence	# PSMs	# Proteins	# Protein Groups	Protein Group Accessions	Modifications	ΔCn	XCorr	Charge	MH+ [Da]	ΔM [ppm]	RT [min]	# Missed Cleavages
	High	VMDILNEAIqmPPGANLDNKLLAR	2	1	1	Bta03986	Q10(Deamidated); M11(Oxidation)	0	2.99352	3	2653.39	9.01266	66.8046	1
Bta04031	Gamma-tubulin complex component 3	2.83444	3.2	1	1	1	2	907	104.34	6.75635
	A2	Sequence	# PSMs	# Proteins	# Protein Groups	Protein Group Accessions	Modifications	ΔCn	XCorr	Charge	MH+ [Da]	ΔM [ppm]	RT [min]	# Missed Cleavages
	High	LSELIEAEqEASHSDSSLDFRNKVHTTqK	2	1	1	Bta04031	Q9(Deamidated); Q28(Deamidated)	0	2.83444	3	3301.55	-8.76545	118.005	2
Bta14872	Glyceraldehyde-3-phosphate dehydrogenase	2.79548	3.61	1	1	1	2	332	35.5666	8.26514
	A2	Sequence	# PSMs	# Proteins	# Protein Groups	Protein Group Accessions	Modifications	ΔCn	XCorr	Charge	MH+ [Da]	ΔM [ppm]	RT [min]	# Missed Cleavages
	High	AEGDFLIVNGnK	2	1	1	Bta14872	N11(Deamidated)	0	2.79548	2	1277.65	9.72763	66.6357	0
Bta00132	Glutamine and serine-rich protein 1	2.71229	1	1	1	1	2	1699	185.882	8.90967
	A2	Sequence	# PSMs	# Proteins	# Protein Groups	Protein Group Accessions	Modifications	ΔCn	XCorr	Charge	MH+ [Da]	ΔM [ppm]	RT [min]	# Missed Cleavages
	High	QKSITSnVSSQPAIDPR	2	1	1	Bta00132	N7(Deamidated)	0	2.71229	2	1828.93	-3.48069	53.6644	1
Bta07265	Catenin alpha	2.70711	2.65	1	1	1	2	907	100.993	5.92236
	A2	Sequence	# PSMs	# Proteins	# Protein Groups	Protein Group Accessions	Modifications	ΔCn	XCorr	Charge	MH+ [Da]	ΔM [ppm]	RT [min]	# Missed Cleavages
	High	GEqIAYENPDIKqEmLAAVEEVRK	2	1	1	Bta07265	Q3(Deamidated); Q13(Deamidated); M15(Oxidation)	0	2.70711	3	2778.35	0.753268	85.8384	2
Bta06261	Leucine-rich repeat-containing protein 49	2.65862	5.41	1	1	1	3	499	55.9387	6.75635
	A2	Sequence	# PSMs	# Proteins	# Protein Groups	Protein Group Accessions	Modifications	ΔCn	XCorr	Charge	MH+ [Da]	ΔM [ppm]	RT [min]	# Missed Cleavages
	High	TAAAEWHQSHVGEKVILNARTnWQLLR	3	1	1	Bta06261	N22(Deamidated)	0	2.65588	3	3129.64	0.832888	86.4051	2
Bta05898	Broad-Complex isoform Z1	2.6437	7.28	1	1	1	2	371	41.9307	6.29053
	A2	Sequence	# PSMs	# Proteins	# Protein Groups	Protein Group Accessions	Modifications	ΔCn	XCorr	Charge	MH+ [Da]	ΔM [ppm]	RT [min]	# Missed Cleavages
	High	ncQASPVSGnDASISTLSPTSTSVRLK	2	1	1	Bta05898	N1(Deamidated); C2(Carbamidomethyl); N10(Deamidated)	0	2.6437	3	2779.34	-0.582283	85.1149	1
Bta12133	RNA-directed DNA polymerase (Reverse transcriptase) domain containing protein	2.62558	3.45	1	1	1	2	580	65.9288	8.79248
	A2	Sequence	# PSMs	# Proteins	# Protein Groups	Protein Group Accessions	Modifications	ΔCn	XCorr	Charge	MH+ [Da]	ΔM [ppm]	RT [min]	# Missed Cleavages
	High	FLSRLQnESELISDYVASLR	2	1	1	Bta12133	N7(Deamidated)	0	2.62558	3	2341.22	7.75044	117.167	1
Bta03093	Unhealthy ribosome biogenesis protein 2-like protein	2.57815	1.74	1	1	1	2	1209	138.808	7.1665
	A2	Sequence	# PSMs	# Proteins	# Protein Groups	Protein Group Accessions	Modifications	ΔCn	XCorr	Charge	MH+ [Da]	ΔM [ppm]	RT [min]	# Missed Cleavages
	High	HqTYqGLVLSVHqGKTEcQPQ	2	1	1	Bta03093	Q2(Deamidated); Q5(Deamidated); Q13(Deamidated); C18(Carbamidomethyl)	0	2.57815	3	2441.16	9.7754	102.597	1
Bta03412	Phosphatidylethanolamine-binding protein	2.5214	6.46	1	1	1	2	294	33.0286	6.771
	A2	Sequence	# PSMs	# Proteins	# Protein Groups	Protein Group Accessions	Modifications	ΔCn	XCorr	Charge	MH+ [Da]	ΔM [ppm]	RT [min]	# Missed Cleavages
	High	HWIVMNIPGnDVLKGYTLR	2	1	1	Bta03412	N10(Deamidated)	0	2.5214	2	2227.15	-8.80565	95.8006	1
Bta02864	Peroxisomal targeting signal 1 receptor	2.47341	2.67	1	1	1	2	637	71.6057	4.64014
	A2	Sequence	# PSMs	# Proteins	# Protein Groups	Protein Group Accessions	Modifications	ΔCn	XCorr	Charge	MH+ [Da]	ΔM [ppm]	RT [min]	# Missed Cleavages
	High	EAAEHLLQALnFQAAGR	2	1	1	Bta02864	N11(Deamidated)	0	2.47341	2	1839.92	-8.36782	76.955	0
Bta05958	Unknown protein	2.37213	2.36	1	1	1	2	1059	117.624	7.1958
	A2	Sequence	# PSMs	# Proteins	# Protein Groups	Protein Group Accessions	Modifications	ΔCn	XCorr	Charge	MH+ [Da]	ΔM [ppm]	RT [min]	# Missed Cleavages
	High	MIPNLRFVSRAEFDQLqAqLAALqK	2	1	1	Bta05958	Q17(Deamidated); Q19(Deamidated); Q24(Deamidated)	0	2.37213	2	2890.54	8.67948	145.105	2
Bta14137	Ribosomal protein S6 kinase II, isoform A	2.36835	0.13	1	1	1	2	9767	1088.96	6.69775
	A2	Sequence	# PSMs	# Proteins	# Protein Groups	Protein Group Accessions	Modifications	ΔCn	XCorr	Charge	MH+ [Da]	ΔM [ppm]	RT [min]	# Missed Cleavages
	High	QFETqFEENEDSK	2	1	1	Bta14137	Q5(Deamidated)	0	2.36835	2	1631.68	5.24097	63.0393	0
Bta05550	DNA polymerase kappa	2.23274	1.68	1	1	1	3	1130	123.471	10.6089
	A2	Sequence	# PSMs	# Proteins	# Protein Groups	Protein Group Accessions	Modifications	ΔCn	XCorr	Charge	MH+ [Da]	ΔM [ppm]	RT [min]	# Missed Cleavages
	High	VSNcASSNKVSTqGSnLSK	3	1	1	Bta05550	C4(Carbamidomethyl); Q13(Deamidated); N16(Deamidated)	0	2.23274	2	1969.91	-1.08582	83.4408	1
*Functional annotation was based on the whitefly genome database (http://www.whiteflygenomics.org/cgi-bin/bta/search.cgi)
